# Transgenesis in the acoel worm *Hofstenia miamia*

**DOI:** 10.1101/2021.07.21.453044

**Authors:** Lorenzo Ricci, Mansi Srivastava

## Abstract

The acoel worm *Hofstenia miamia*, which can replace tissue lost to injury via differentiation of a population of stem cells, has emerged as a new research organism for studying regeneration. To enhance the depth of mechanistic studies in this system, we devised a protocol for microinjection into embryonic cells that resulted in stable transgene integration into the genome and generated animals with tissue-specific fluorescent transgene expression in epidermis, gut, and muscle. We demonstrate that transgenic *Hofstenia* are amenable to the isolation of specific cell types, detailed investigations of regeneration, tracking of photoconverted molecules, and live imaging. Further, our stable transgenic lines revealed new insights into the biology of *Hofstenia*, unprecedented details of cell morphology and the organization of muscle as a cellular scaffold for other tissues. Our work positions *Hofstenia* as a powerful system with unparalleled tools for mechanistic investigations of development, whole-body regeneration, and stem cell biology.
