## Supplementary table 1 for "Transgenesis in the acoel worm *Hofstenia miamia*"

### Sheet: Sheet2
Primers and restriction enzyme name (5' - 3') used for transgenesis		Amplicon size (bp)	Genome scaffold #	Position on the scaffold (**)
Promoter
Epi-AF-AsiSI	gcgatcgcTACCTACTCTTGCACCCCTTTATA	2035	5	4293372 - 4295406
Epi-AR-AscI	gcgatcgcTGCACTATCCTAACTACAACAA
TnnF-AsiSI	gcgatcgcTCATATGCTGTGGAGGTTAATCTGT	4649	44	1808578 - 1813226
TnnR-AscI	ggcgcgccCTAAAAATTCAATTATTTCATTT
SapF-AsiSI	ggcgcgccGTAACAACACCAAGCCATGTGTTAGCCC	3109	96	1102963 - 1106071
SapR-AscI	ggcgcgccCTTTCCTAATACTGATGCTATTTATCC
3'UTR
Epi-AF (*)	cttaaggcgtaaaggACGTAGACTGTATTAAACCATAA	972	5	4297179 - 4298150
Epi-AR-FseI	ggccggccGTAGACTAGGGAATAGATACACTTTGT
TnnF-SbfI	cctgcaggAGGAGTGACACTAACGCAGCTTAT	1039	44	1801098 - 1802136
TnnR-FseI	ggccggccAGCCTTGGAAATGTTTGGAAGAA
SapF-SbfI	cctgcaggTAATCAGAAATTAAGAATCAATAGAAG	1134	96	1101380 - 1102513
SapR-FseI	ggccggccGTATATCACAATACTAGAATATAAATGC
Primers used for FISH experiments		Probe size	Transcript ID
Gene name
Tnn B(***)	AAGCTGGAGCTCCACCGCGGAAGGTCAACAGATCACTCAC	780 bp	98028242
Tnn C	GGGCGAATTGGGTACCGGGCTTATCACCAGTGAGATCCG
sap B	AAGCTGGAGCTCCACCGCGGAGTTCTTCTTATCGCCTTTGCTG	486 bp	98037255
sap C	GGGCGAATTGGGTACCGGGATCGGAAGTTTATTCATCCCAATG
epiA B	AAGCTGGAGCTCCACCGCGGGTCAATTGGATTGATTGGAAGGCA	401 bp	98025858
epiA C	GGGCGAATTGGGTACCGGGATTATTTGCAGCGAAAATGTAACTC
Primers used for CRISPR/CAS9 genome editing validation with T7 endonuclease
F	GAACTTGTTCTTTTGGTAGTTG
R	AAACATCAAATGTGCCACCAC
(*) This primer contains 15 bases (lower case) overlapping to the 3' end of a Tag-RFP-T::SV40pA fragment to which it was ligated in a gibson assembly reaction. The resulting fragment was PCR-amplified, digested with AscI and FseI enzymes and ligated into a vector already containing the pEpi-A fragment.
(**) Hofstenia genome browser is accessible at http://srivastavalab.rc.fas.harvard.edu/
(***) For each riboprobe, a forward (B) and reverse (C) primer were designer, containing adapter sequences (in red) to facilitate cloning into a vector plasmid
